# Landscape scale ecology of *Tetracladium spp*. fungal root endophytes

**DOI:** 10.1101/2022.05.26.493577

**Authors:** Anna Lazar, Ryan M. Mushinski, Gary D. Bending

## Abstract

**Background:** The genus *Tetracladium* has been traditionally regarded as an Ingoldian fungus or aquatic hyphomycete – a group of phylogenetically diverse, polyphyletic fungi which grow on decaying leaves and plant litter in streams. Recent sequencing evidence has shown that *Tetracladium* spp. may also exist as root endophytes in terrestrial environments, and furthermore may have beneficial effects on the health and growth of their host. However, the diversity of *Tetracladium* spp. communities in terrestrial systems and the factors which shape their distribution are largely unknown.

**Results:** Using a fungal community internal transcribed spacer amplicon dataset from 37 UK *Brassica napus* fields we found that soils contained diverse *Tetracladium* spp., most of which represent previously uncharacterised clades. The two most abundant OTUs, related to previously described aquatic *T. furcatum* and *T. maxilliforme*, were enriched in roots relative to bulk and rhizosphere soil. For both taxa, relative abundance in roots, but not rhizosphere or bulk soil was correlated with *B. napus* yield. The relative abundance of *T. furcatum* and *T. maxilliforme* OTUs across compartments showed very similar responses with respect to agricultural management practices and soil characteristics. The factors shaping the relative abundance of *T. furcatum* and *T. maxilliforme* OTUs in roots was assessed using linear regression and structural equation modelling. Relative abundance of *Tetracladium maxilliforme* and *Tetracladium furcatum* in roots increased with pH, concentrations of phosphorus, and increased rotation frequency of OSR. While it decreased with increased soil water content, concentrations of extractable phosphorus, chromium, and iron.

**Conclusions:** The genus *Tetracladium* as a root colonising endophyte is a diverse and wildly distributed part of the oilseed rape microbiome that positively correlates to crop yield. The main drivers of its community composition are crop management practices and soil nutrients.
