## Additional file 4 for "Landscape scale ecology of *Tetracladium spp*. fungal root endophytes"

### Sheet: OTU_19
Bulk Soil
Kruskal-Wallis rank sum test
Kruskal-Wallis chi-squared = 23.223	df = 3	P value = <0.001
Dunn's multiple comparison test p-values adjusted with the Benjamini-Hochberg method
Comparison	Z	P unadjusted	P adjusted
Barley - Fallow	-3.89096	9.98465e-05	0.000599079
Barley - Rye	-3.1994	0.00137715	0.0027543
Fallow - Rye	-0.724192	0.468948	0.468948
Barley - Wheat	-1.10966	0.267146	0.320575
Fallow - Wheat	3.26205	0.00110608	0.00331824
Rye - Wheat	2.80726	0.00499643	0.00749465
Rhizosphere
Kruskal-Wallis rank sum test
Kruskal-Wallis chi-squared = 20.752	df = 3	P value = <0.001
Dunn's multiple comparison test p-values adjusted with the Benjamini-Hochberg method
Comparison	Z	P unadjusted	P adjusted
Barley - Fallow	-3.55728	0.000374715	0.00224829
Barley - Rye	-3.19319	0.00140712	0.00422135
Fallow - Rye	-0.904634	0.365659	0.365659
Barley - Wheat	-1.26489	0.205912	0.247095
Fallow - Wheat	2.87255	0.00407169	0.00814338
Rye - Wheat	2.76464	0.00569861	0.00854791
Roots
Kruskal-Wallis rank sum test
Kruskal-Wallis chi-squared = 11.551	df = 3	P value = 0.009
Dunn's multiple comparison test p-values adjusted with the Benjamini-Hochberg method
Comparison	Z	P unadjusted	P adjusted
Barley - Fallow	-2.1659	0.030319	0.0606379
Barley - Rye	-2.81424	0.00488923	0.0293354
Fallow - Rye	-1.43304	0.151846	0.182216
Barley - Wheat	-1.0728	0.28336	0.28336
Fallow - Wheat	1.55861	0.119089	0.178633
Rye - Wheat	2.46771	0.0135982	0.0407946

### Sheet: OTU_1088
Bulk Soil
Kruskal-Wallis rank sum test
Kruskal-Wallis chi-squared = 5.092	df = 3	P value = 0.165
Dunn's multiple comparison test p-values adjusted with the Benjamini-Hochberg method
Comparison	Z	P unadjusted	P adjusted
Barley - Fallow	2.02574	0.0427912	0.256747
Barley - Rye	0.261596	0.793633	0.793633
Fallow - Rye	-0.881629	0.377977	0.566966
Barley - Wheat	1.55278	0.120476	0.361429
Fallow - Wheat	-1.1254	0.260419	0.520839
Rye - Wheat	0.296528	0.766827	0.920193
Rhizosphere
Kruskal-Wallis rank sum test
Kruskal-Wallis chi-squared = 8.374	df = 3	P value = 0.039
Dunn's multiple comparison test p-values adjusted with the Benjamini-Hochberg method
Comparison	Z	P unadjusted	P adjusted
Barley - Fallow	-0.25172	0.801257	0.801257
Barley - Rye	-2.51756	0.0118172	0.070903
Fallow - Rye	-2.11635	0.0343149	0.102945
Barley - Wheat	-1.80649	0.0708423	0.106263
Fallow - Wheat	-0.782326	0.434023	0.520828
Rye - Wheat	1.89666	0.0578724	0.115745
Roots
Kruskal-Wallis rank sum test
Kruskal-Wallis chi-squared = 9.918	df = 3	P value = 0.019
Dunn's multiple comparison test p-values adjusted with the Benjamini-Hochberg method
Comparison	Z	P unadjusted	P adjusted
Barley - Fallow	-0.494387	0.621033	0.745239
Barley - Rye	-3.00066	0.00269395	0.0161637
Fallow - Rye	-2.46635	0.0136498	0.0272996
Barley - Wheat	-1.44394	0.148755	0.223132
Fallow - Wheat	-0.334262	0.738182	0.738182
Rye - Wheat	2.53305	0.0113074	0.0339222
