## Additional file 5 for "Landscape scale ecology of *Tetracladium spp*. fungal root endophytes"

### Sheet: OTU 19
OTU 19 Roots
Kruskal-Wallis rank sum test
Kruskal-Wallis chi-squared = 74.024	df = 17	P value = <0.001
Dunn's multiple comparison test p-values adjusted with the Benjamini-Hochberg method
Comparison	Z	P unadjusted	P adjusted
Cabernet - Camelot	1.2424	0.214089	0.341204
Cabernet - Catana	1.14052	0.254069	0.370215
Camelot - Catana	-0.164894	0.869027	0.892357
Cabernet - Compass	-0.0660851	0.94731	0.953542
Camelot - Compass	-1.13318	0.257138	0.367683
Catana - Compass	-1.02958	0.303205	0.417932
Cabernet - Extrovert	-1.05409	0.291841	0.405925
Camelot - Extrovert	-2.14191	0.0322008	0.0794632
Catana - Extrovert	-2.1136	0.0345494	0.0813241
Compass - Extrovert	-0.769558	0.441562	0.558339
Cabernet - Fashion	-1.65662	0.0975962	0.193925
Camelot - Fashion	-2.63257	0.00847421	0.033245
Catana - Fashion	-2.65017	0.00804504	0.0332673
Compass - Fashion	-1.23117	0.21826	0.340752
Extrovert - Fashion	-0.621526	0.534253	0.653926
Cabernet - Harper	-2.24413	0.0248241	0.066633
Camelot - Harper	-3.04129	0.00235563	0.0156701
Catana - Harper	-3.05088	0.0022817	0.0158682
Compass - Harper	-1.84682	0.0647738	0.139583
Extrovert - Harper	-1.46388	0.143227	0.243487
Fashion - Harper	-1.01653	0.309377	0.422631
Cabernet - Incentive	0.943651	0.345348	0.463493
Camelot - Incentive	-0.332202	0.739737	0.814243
Catana - Incentive	-0.177456	0.85915	0.894217
Compass - Incentive	0.862276	0.388535	0.503779
Extrovert - Incentive	1.90551	0.0567133	0.127605
Fashion - Incentive	2.4369	0.0148139	0.0472192
Harper - Incentive	2.87343	0.00406045	0.0221875
Cabernet - Nikita	-3.48489	0.000492342	0.0053806
Camelot - Nikita	-4.09395	4.24082e-05	0.00072094
Catana - Nikita	-4.15051	3.31735e-05	0.00101511
Compass - Nikita	-2.96077	0.00306871	0.0187805
Extrovert - Nikita	-2.81611	0.00486086	0.0239907
Fashion - Nikita	-2.4304	0.0150823	0.0470936
Harper - Nikita	-1.27411	0.202624	0.326332
Incentive - Nikita	-3.9832	6.79927e-05	0.000945717
Cabernet - Palmedor	-0.336651	0.73638	0.816422
Camelot - Palmedor	-1.64617	0.0997294	0.193147
Catana - Palmedor	-1.58206	0.113637	0.209475
Compass - Palmedor	-0.183236	0.854613	0.895588
Extrovert - Palmedor	0.929629	0.352563	0.465019
Fashion - Palmedor	1.69421	0.0902244	0.184058
Harper - Palmedor	2.27704	0.0227839	0.0645544
Incentive - Palmedor	-1.35759	0.174594	0.290357
Nikita - Palmedor	3.6391	0.00027359	0.00348827
Cabernet - PH106	-1.61906	0.105434	0.199154
Camelot - PH106	-2.62094	0.00876875	0.0327224
Catana - PH106	-2.64708	0.00811902	0.0326897
Compass - PH106	-1.17137	0.24145	0.365761
Extrovert - PH106	-0.517822	0.604583	0.717063
Fashion - PH106	0.155089	0.876751	0.894286
Harper - PH106	1.16984	0.242066	0.359574
Incentive - PH106	-2.42507	0.0153056	0.0459167
Nikita - PH106	2.61606	0.00889509	0.0324035
Palmedor - PH106	-1.68405	0.0921717	0.185556
Cabernet - Pioneer	-1.61876	0.105499	0.196845
Camelot - Pioneer	-2.62539	0.00865486	0.0331048
Catana - Pioneer	-2.65475	0.00793679	0.0337314
Compass - Pioneer	-1.16246	0.245047	0.360502
Extrovert - Pioneer	-0.499182	0.617651	0.721379
Fashion - Pioneer	0.188738	0.850298	0.897211
Harper - Pioneer	1.20435	0.228455	0.353067
Incentive - Pioneer	-2.43028	0.0150871	0.0461667
Nikita - Pioneer	2.65987	0.00781698	0.0341714
Palmedor - Pioneer	-1.69607	0.0898722	0.185817
PH106 - Pioneer	0.033216	0.973502	0.973502
Cabernet - PT211	-2.494	0.0126312	0.0429459
Camelot - PT211	-3.25365	0.00113934	0.00968441
Catana - PT211	-3.27612	0.00105245	0.00947208
Compass - PT211	-2.05917	0.0394782	0.0915176
Extrovert - PT211	-1.72799	0.0839907	0.176035
Fashion - PT211	-1.28723	0.198015	0.322301
Harper - PT211	-0.225233	0.821798	0.87316
Incentive - PT211	-3.09866	0.00194398	0.0141633
Nikita - PT211	1.06176	0.288345	0.404742
Palmedor - PT211	-2.56194	0.010409	0.0370366
PH106 - PT211	-1.45162	0.146606	0.246492
Pioneer - PT211	-1.48925	0.136422	0.239915
Cabernet - Quartz	2.11786	0.0341867	0.0817277
Camelot - Quartz	0.486827	0.626381	0.720574
Catana - Quartz	0.716967	0.473395	0.593683
Compass - Quartz	1.79531	0.072604	0.154283
Extrovert - Quartz	3.33303	0.000859066	0.00876247
Fashion - Quartz	4.01316	5.99113e-05	0.000916642
Harper - Quartz	4.10162	4.10272e-05	0.000784646
Incentive - Quartz	0.913837	0.360803	0.471819
Nikita - Quartz	5.21412	1.84696e-07	2.82585e-05
Palmedor - Quartz	2.86798	0.00413102	0.0217947
PH106 - Quartz	4.11114	3.93709e-05	0.000860535
Pioneer - Quartz	4.15009	3.32344e-05	0.000847477
PT211 - Quartz	4.35149	1.35215e-05	0.000517197
Cabernet - Rocca	1.23196	0.217965	0.343801
Camelot - Rocca	0.246107	0.805599	0.868005
Catana - Rocca	0.386955	0.69879	0.786138
Compass - Rocca	1.17135	0.24146	0.36219
Extrovert - Rocca	1.90416	0.0568891	0.126145
Fashion - Rocca	2.26233	0.023677	0.0658651
Harper - Rocca	2.69321	0.00707686	0.0318459
Incentive - Rocca	0.521099	0.602298	0.719934
Nikita - Rocca	3.58881	0.000332197	0.0039097
Palmedor - Rocca	1.50317	0.132796	0.239033
PH106 - Rocca	2.22969	0.0257679	0.065708
Pioneer - Rocca	2.22637	0.0259891	0.0651859
PT211 - Rocca	2.86347	0.00419034	0.0213707
Quartz - Rocca	-0.107498	0.914394	0.926505
Cabernet - Sesame	-1.57283	0.115759	0.210847
Camelot - Sesame	-2.43806	0.0147664	0.0480695
Catana - Sesame	-2.40504	0.0161705	0.0475787
Compass - Sesame	-1.30488	0.191935	0.315764
Extrovert - Sesame	-0.810725	0.417524	0.536816
Fashion - Sesame	-0.382563	0.702044	0.784035
Harper - Sesame	0.471356	0.637386	0.722371
Incentive - Sesame	-2.23774	0.0252383	0.0665768
Nikita - Sesame	1.65589	0.0977431	0.191727
Palmedor - Sesame	-1.50135	0.133265	0.237087
PH106 - Sesame	-0.497832	0.618602	0.717016
Pioneer - Sesame	-0.522124	0.601584	0.724743
PT211 - Sesame	0.683708	0.49416	0.614686
Quartz - Sesame	-3.30205	0.0009598	0.00917808
Rocca - Sesame	-2.23677	0.0253012	0.0656116
Cabernet - SY Harnas	-1.97897	0.0478189	0.109198
Camelot - SY Harnas	-2.89161	0.0038327	0.0217186
Catana - SY Harnas	-2.93686	0.00331556	0.0195108
Compass - SY Harnas	-1.4677	0.142186	0.244431
Extrovert - SY Harnas	-0.948705	0.342771	0.464106
Fashion - SY Harnas	-0.321887	0.747538	0.816953
Harper - SY Harnas	0.799695	0.423888	0.540457
Incentive - SY Harnas	-2.71952	0.00653768	0.0312583
Nikita - SY Harnas	2.25269	0.0242787	0.0663328
Palmedor - SY Harnas	-2.12422	0.0336518	0.0817259
PH106 - SY Harnas	-0.510356	0.609802	0.71769
Pioneer - SY Harnas	-0.553961	0.579606	0.703807
PT211 - SY Harnas	1.07555	0.28213	0.399684
Quartz - SY Harnas	-4.39774	1.09382e-05	0.00055785
Rocca - SY Harnas	-2.44474	0.0144955	0.0482132
Sesame - SY Harnas	0.171956	0.863472	0.892643
Cabernet - Trinity	-2.36835	0.0178677	0.0515805
Camelot - Trinity	-3.18113	0.00146701	0.0112227
Catana - Trinity	-3.22892	0.00124257	0.010006
Compass - Trinity	-1.84772	0.0646429	0.141291
Extrovert - Trinity	-1.47067	0.141381	0.24581
Fashion - Trinity	-0.937191	0.34866	0.46387
Harper - Trinity	0.230453	0.81774	0.874924
Incentive - Trinity	-3.02771	0.00246417	0.0157091
Nikita - Trinity	1.63621	0.101796	0.194684
Palmedor - Trinity	-2.51623	0.0118619	0.0412472
PH106 - Trinity	-1.13373	0.256909	0.370822
Pioneer - Trinity	-1.17999	0.238003	0.364144
PT211 - Trinity	0.485843	0.627078	0.715992
Quartz - Trinity	-4.54761	5.42587e-06	0.000415079
Rocca - Trinity	-2.718	0.00656782	0.0304508
Sesame - Trinity	-0.312277	0.75483	0.819071
SY Harnas - Trinity	-0.674561	0.499954	0.616879

### Sheet: OTU 1088
OTU 1088 Roots
Kruskal-Wallis rank sum test
Kruskal-Wallis chi-squared = 42.487	df = 17	P value = <0.001
Dunn's multiple comparison test p-values adjusted with the Benjamini-Hochberg method
Comparison	Z	P unadjusted	P adjusted
Cabernet - Camelot	0.678473	0.497472	0.718049
Cabernet - Catana	1.40081	0.161272	0.37961
Camelot - Catana	0.571097	0.567934	0.768973
Cabernet - Compass	0.766587	0.443327	0.664991
Camelot - Compass	0.0763085	0.939174	0.964386
Catana - Compass	-0.490661	0.623666	0.795175
Cabernet - Extrovert	0.692522	0.48861	0.711974
Camelot - Extrovert	-0.160465	0.872515	0.920654
Catana - Extrovert	-0.884001	0.376696	0.600359
Compass - Extrovert	-0.252879	0.800362	0.880974
Cabernet - Fashion	0.443366	0.657501	0.785919
Camelot - Fashion	-0.378207	0.705277	0.836491
Catana - Fashion	-1.13894	0.254727	0.475283
Compass - Fashion	-0.472577	0.636515	0.779094
Extrovert - Fashion	-0.299158	0.76482	0.873264
Cabernet - Harper	-0.59061	0.554782	0.771651
Camelot - Harper	-1.12128	0.262169	0.477521
Catana - Harper	-1.79504	0.0726478	0.2711
Compass - Harper	-1.20172	0.229473	0.450121
Extrovert - Harper	-1.22087	0.222136	0.441388
Fashion - Harper	-1.01842	0.308477	0.536329
Cabernet - Incentive	1.1055	0.268943	0.484097
Camelot - Incentive	0.320136	0.748865	0.861477
Catana - Incentive	-0.266184	0.790097	0.882371
Compass - Incentive	0.2397	0.810563	0.88583
Extrovert - Incentive	0.571872	0.567409	0.775121
Fashion - Incentive	0.819029	0.41277	0.644426
Harper - Incentive	1.52885	0.126301	0.316788
Cabernet - Nikita	-2.50242	0.0123347	0.0943605
Camelot - Nikita	-2.75474	0.00587396	0.0528656
Catana - Nikita	-3.47484	0.000511152	0.0195516
Compass - Nikita	-2.83104	0.00463963	0.0507046
Extrovert - Nikita	-3.17569	0.00149483	0.0381181
Fashion - Nikita	-3.02856	0.00245724	0.0375958
Harper - Nikita	-1.78247	0.0746733	0.24837
Incentive - Nikita	-3.22388	0.00126465	0.0386984
Cabernet - Palmedor	1.33886	0.180615	0.406385
Camelot - Palmedor	0.264017	0.791767	0.877828
Catana - Palmedor	-0.476991	0.633369	0.781495
Compass - Palmedor	0.165503	0.868548	0.922832
Extrovert - Palmedor	0.634824	0.525544	0.74452
Fashion - Palmedor	1.01289	0.311111	0.528889
Harper - Palmedor	1.79357	0.0728816	0.265497
Incentive - Palmedor	-0.140291	0.88843	0.931026
Nikita - Palmedor	3.82037	0.000133254	0.00679597
Cabernet - PH106	0.349914	0.726403	0.848395
Camelot - PH106	-0.482648	0.629346	0.782845
Catana - PH106	-1.28559	0.198587	0.427941
Compass - PH106	-0.580262	0.561738	0.774288
Extrovert - PH106	-0.45231	0.651045	0.78433
Fashion - PH106	-0.13887	0.889553	0.925861
Harper - PH106	0.960159	0.336975	0.560405
Incentive - PH106	-0.952569	0.340809	0.560685
Nikita - PH106	3.04122	0.0023562	0.0400554
Palmedor - PH106	-1.26627	0.205417	0.430532
Cabernet - Pioneer	-0.949328	0.342454	0.557398
Camelot - Pioneer	-1.48362	0.13791	0.340327
Catana - Pioneer	-2.39143	0.0167829	0.116718
Compass - Pioneer	-1.58213	0.11362	0.304979
Extrovert - Pioneer	-1.91519	0.0554688	0.223335
Fashion - Pioneer	-1.67394	0.094142	0.276995
Harper - Pioneer	-0.120866	0.903797	0.934331
Incentive - Pioneer	-2.05473	0.0399051	0.174442
Nikita - Pioneer	2.07273	0.0381974	0.177097
Palmedor - Pioneer	-3.02699	0.00247	0.0343555
PH106 - Pioneer	-1.67999	0.0929591	0.284455
Cabernet - PT211	-1.19636	0.231555	0.448454
Camelot - PT211	-1.63607	0.101825	0.288503
Catana - PT211	-2.34106	0.0192293	0.127917
Compass - PT211	-1.71651	0.0860691	0.274345
Extrovert - PT211	-1.86113	0.0627257	0.246078
Fashion - PT211	-1.67466	0.0940017	0.282005
Harper - PT211	-0.546019	0.585053	0.765069
Incentive - PT211	-2.07487	0.0379984	0.18168
Nikita - PT211	1.26767	0.204914	0.435443
Palmedor - PT211	-2.48424	0.0129829	0.09459
PH106 - PT211	-1.64328	0.100326	0.28962
Pioneer - PT211	-0.569799	0.568814	0.763408
Cabernet - Quartz	1.813	0.0698324	0.267109
Camelot - Quartz	0.801832	0.42265	0.646655
Catana - Quartz	0.189298	0.849859	0.915693
Compass - Quartz	0.713719	0.475401	0.699388
Extrovert - Quartz	1.25836	0.208261	0.424852
Fashion - Quartz	1.57395	0.115499	0.304678
Harper - Quartz	2.18071	0.0292047	0.159583
Incentive - Quartz	0.484603	0.627958	0.787521
Nikita - Quartz	3.98273	6.81291e-05	0.0104238
Palmedor - Quartz	0.828083	0.407624	0.642953
PH106 - Quartz	1.78343	0.0745158	0.253354
Pioneer - Quartz	3.11627	0.00183152	0.0400318
PT211 - Quartz	2.78647	0.00532861	0.0509549
Cabernet - Rocca	2.30693	0.0210587	0.128879
Camelot - Rocca	1.62618	0.103912	0.289065
Catana - Rocca	1.22536	0.220441	0.443783
Compass - Rocca	1.56387	0.117848	0.305606
Extrovert - Rocca	1.95393	0.050709	0.215513
Fashion - Rocca	2.13883	0.0324495	0.165492
Harper - Rocca	2.58228	0.00981509	0.0790373
Incentive - Rocca	1.42657	0.153703	0.367447
Nikita - Rocca	3.87541	0.000106446	0.00814313
Palmedor - Rocca	1.70398	0.0883857	0.27598
PH106 - Rocca	2.24739	0.0246153	0.144852
Pioneer - Rocca	2.99469	0.00274725	0.032333
PT211 - Rocca	2.99503	0.0027442	0.0349885
Quartz - Rocca	1.16029	0.245931	0.470342
Cabernet - Sesame	0.0528681	0.957837	0.964139
Camelot - Sesame	-0.54179	0.587963	0.762359
Catana - Sesame	-1.14219	0.253373	0.478594
Compass - Sesame	-0.618099	0.53651	0.753083
Extrovert - Sesame	-0.495676	0.620123	0.797301
Fashion - Sesame	-0.291822	0.770423	0.873146
Harper - Sesame	0.550183	0.582194	0.767893
Incentive - Sesame	-0.891233	0.372804	0.600411
Nikita - Sesame	2.21295	0.0269014	0.152441
Palmedor - Sesame	-0.963465	0.335314	0.56377
PH106 - Sesame	-0.210413	0.833346	0.904269
Pioneer - Sesame	0.78417	0.43294	0.65584
PT211 - Sesame	1.06498	0.286887	0.510392
Quartz - Sesame	-1.42744	0.153454	0.372674
Rocca - Sesame	-2.06855	0.0385887	0.173649
Cabernet - SY Harnas	0.486424	0.626667	0.792397
Camelot - SY Harnas	-0.359893	0.718927	0.846122
Catana - SY Harnas	-1.13406	0.256769	0.473321
Compass - SY Harnas	-0.45578	0.648549	0.787523
Extrovert - SY Harnas	-0.274165	0.783958	0.881952
Fashion - SY Harnas	0.0362196	0.971107	0.971107
Harper - SY Harnas	1.0644	0.287147	0.504982
Incentive - SY Harnas	-0.808053	0.41906	0.647638
Nikita - SY Harnas	3.1016	0.00192477	0.0368111
Palmedor - SY Harnas	-1.0163	0.309488	0.532042
PH106 - SY Harnas	0.183838	0.854141	0.913871
Pioneer - SY Harnas	1.78615	0.0740743	0.257577
PT211 - SY Harnas	1.73314	0.0830716	0.270425
Quartz - SY Harnas	-1.58416	0.113156	0.309159
Rocca - SY Harnas	-2.13987	0.0323655	0.170756
Sesame - SY Harnas	0.320899	0.748287	0.867332
Cabernet - Trinity	-0.755107	0.450185	0.668721
Camelot - Trinity	-1.30198	0.192922	0.421673
Catana - Trinity	-2.08955	0.0366578	0.180924
Compass - Trinity	-1.39177	0.163991	0.38016
Extrovert - Trinity	-1.53227	0.125456	0.319914
Fashion - Trinity	-1.3056	0.191688	0.425048
Harper - Trinity	-0.0541736	0.956797	0.96947
Incentive - Trinity	-1.78773	0.0738196	0.26266
Nikita - Trinity	1.93951	0.0524398	0.216846
Palmedor - Trinity	-2.3095	0.0209158	0.133338
PH106 - Trinity	-1.26296	0.206604	0.427168
Pioneer - Trinity	0.0752806	0.939991	0.958791
PT211 - Trinity	0.564954	0.572105	0.761149
Quartz - Trinity	-2.62066	0.00877585	0.0745947
Rocca - Trinity	-2.80236	0.00507305	0.0517451
Sesame - Trinity	-0.66446	0.506396	0.724099
SY Harnas - Trinity	-1.37529	0.169043	0.386024
